# A scalable approach to resolving variants of uncertain significance

**DOI:** 10.64898/2026.02.14.705848

**Authors:** Malvika Tejura, Yile Chen, Abbye E. McEwen, Ross Stewart, Yuriy Sverchkov, Florent Laval, Ivan Woo, Daniel Zeiberg, Runxi Shen, Shawn Fayer, Jeremy Stone, Nahum Smith, Silvia Casadei, Ziyu R. Wang, Matthew W. Snyder, Benjamin J. Capodanno, Pankhuri Gupta, Mariam Benazouz, Shantanu Jain, Sarah Heidl, Lara Muffley, Shengcheng Dong, Benjamin C. Hitz, Idan Gabdank, Khine Lin, Estelle Y. Da, Sabrina Best, Sally Grindstaff, David Reinhart, Leslie Rodriguez-Salas, Obsa Seid, Allyssa J. Vandi, Cameron Wenman, Melinda K. Wheelock, Sriram Pendyala, Dan Holmes, Alicia Xu, Airi Hosokai, Maxime Tixhon, Chloe Reno, Jessica D. Ewald, Kerstin Spirohn-Fitzgerald, Tanisha Teelucksingh, Tong Hao, Zitong S. Chen, Marzieh Haghighi, Ahmad Kamal Hamid, Esteban A. Miglietta, Erin Weisbart, Georges Coppin, Luke Lambourne, Marinella Gebbia, Atina G. Coté, Warren van Loggerenberg, Kirby M. Fawcett, Robert D. Steiner, Jill M. Johnsen, Andrew B. Stergachis, Lilia M. Iakoucheva, Shantanu Singh, Beth A. Cimini, Frederick P. Roth, Richard G. James, the IGVF Coding Variants Focus Group, Marc Vidal, Mikko Taipale, Anne E. Carpenter, Michael A. Calderwood, Mark Craven, Vikas Pejaver, Alan F. Rubin, Predrag Radivojac, Douglas M. Fowler, Lea M. Starita

## Abstract

Over 90% of missense variants across ∼4,000 disease-associated genes are variants of uncertain significance (VUS). Experimental variant effect measurements provide critical evidence about pathogenicity and inform disease biology, but most variants lack data and clinical translation has been limited. The Impact of Genomic Variation on Function Consortium generated experimental data for 62,215 variants across ten genes using multiplexed assays and 1,407 variants across 163 genes using arrayed assays, curated 193,139 additional community-generated variant effect measurements across 30 additional genes, and developed automated calibration methods for translating experimental data and variant effect predictions into clinical evidence. To reduce current VUS, we developed a scalable workflow using only experimental and predictive evidence, enabling reclassification of 75% of the 16,115 VUS in these genes as pathogenic or benign with <1% error. To minimize future VUS, we analyzed >90,000 unobserved variants; 62% had enough evidence to be “preclassified” as pathogenic or benign. We validated our data, evidence and classifications using All of Us and created interactive resources to enable clinical use of the calibrated data. Thus, for 40 genes, representing 1% of the clinical genome, we resolve most existing VUS and future variants, illustrating how systematic use of scalable evidence can empower genomic medicine.
