## Supplementary Data 5 for "A scalable approach to resolving variants of uncertain significance": Supp_Data_5_column_descriptions.xlsx

### Sheet: Sheet1
Column name	Definition	DataType
ID	Unique internal variant identifier	object
Dataset	Functional dataset or study name; Dataset naming convention: Gene, first author, year publsihed, additional identifier if needed	object
Gene	HGNC gene symbol	object
HGNC_id	HGNC stable identifier for the gene	int64
Chrom	Chromosome containing the variant	object
Strand	Gene strand polarity ( 1 / -1)	int64
hg19_pos	Genomic position in hg19 (GRCh37)	int64
hg38_start	Start coordinate in hg38 (GRCh38)	int64
hg38_end	End coordinate in hg38 (GRCh38)	int64
ref_allele	Reference genomic allele	object
alt_allele	Alternate genomic allele	object
auth_transcript_id	Transcript used by original study	object
transcript_pos	Variant position within transcript	object
transcript_ref	Reference transcript nucleotide	object
transcript_alt	Alternate transcript nucleotide	object
aa_pos	Amino acid position affected	int64
aa_ref	Reference amino acid	object
aa_alt	Alternate amino acid	object
hgvs_c	HGVS coding DNA notation	object
hgvs_p	HGVS protein notation	object
consequence	Predicted molecular consequence (from authors or mapped by Ensembl VEP v113)	object
simplified_consequence	Simplified consequence category	object
auth_reported_score	Functional score reported by authors	float64
auth_reported_rep_score	Replicate functional scores separated by ' ; '	object
auth_reported_func_class	Variant functional class reported by authors	object
splice_measure	Does the dataset measure splicing (Yes/No)	object
gnomad_MAF	Minor allele frequency in gnomAD v4	float64
clinvar_sig_2025	ClinVar clinical significance (2025)	object
clinvar_star_2025	ClinVar review status (2025)	object
clinvar_date_last_reviewed_2025	ClinVar last review date (2025)	object
clinvar_sig_2018	ClinVar clinical significance (2018)	object
clinvar_star_2018	ClinVar review status (2018)	object
clinvar_date_last_reviewed_2018	ClinVar last review date (2018)	object
nucleotide_or_aa	Assay perfromed at the nucleotide level or protein level	object
Ensembl Transcript ID	Mapped Ensembl transcript identifier	object
RefSeq Transcript ID	MappedRefSeq transcript identifier	object
Interval 1 Name	Name or description of first score interval (loss of function, depleted, enriched, normal, WT-like etc.)	object
Interval 1 Range	Numeric range for the first score interval using set notation ( [0.53, 0.81) )	object
Interval 1 Class	Standardized functional classification for first score interval (Normal, Abnormal, Indeterminate)	object
Interval 2 Name	Name or description of second score interval (loss of function, depleted, enriched, normal, WT-like etc.)	object
Interval 2 Range	Numeric range for the second score interval using set notation ( [0.53, 0.81) )	object
Interval 2 Class	Standardized functional classification for second score interval (Normal, Abnormal, Indeterminate)	object
Interval 3 Name	Name or description of third score interval (loss of function, depleted, enriched, normal, WT-like etc.)	object
Interval 3 Range	Numeric range for the third score interval using set notation ( [0.53, 0.81) )	object
Interval 3 Class	Standardized functional classification for third score interval (Normal, Abnormal, Indeterminate)	object
Interval 4 Name	Name or description of fourth score interval (loss of function, depleted, enriched, normal, WT-like etc.)	object
Interval 4 Range	Numeric range for the fourth score interval using set notation ( [0.53, 0.81) )	object
Interval 4 Class	Standardized functional classification for fourth score interval (Normal, Abnormal, Indeterminate)	object
Interval 5 Name	Name or description of fifth score interval (loss of function, depleted, enriched, normal, WT-like etc.)	object
Interval 5 Range	Numeric range for the fifth score interval using set notation ( [0.53, 0.81) )	object
Interval 5 Class	Standardized functional classification for fifth score interval (Normal, Abnormal, Indeterminate)	object
Interval 6 Name	Name or description of sixth score interval (loss of function, depleted, enriched, normal, WT-like etc.)	object
Interval 6 Range	Numeric range for the sixth score interval using set notation ( [0.53, 0.81) )	object
Interval 6 Class	Standardized functional classification for sixth score interval (Normal, Abnormal, Indeterminate)	object
Flag	Additional notes regarding modifications to supplemental score files from publications	object
REVEL	REVEL pathogenicity score	float64
REVEL_train	Used in REVEL training set	object
AM_score	AlphaMissense score	float64
AM_class	AlphaMissense classification	object
MutPred2	MutPred2 pathogenicity score	float64
MP2_train	Used in MutPred2 training set	object
spliceAI_DS_AG	SpliceAI delta score, acceptor gain	float64
spliceAI_DS_AL	SpliceAI delta score, acceptor loss	float64
spliceAI_DS_DG	SpliceAI delta score, donor gain	float64
spliceAI_DS_DL	SpliceAI delta score, donor loss	float64
spliceAI_DP_AG	SpliceAI delta position, acceptor gain	float64
spliceAI_DP_AL	SpliceAI delta position, acceptor loss	float64
spliceAI_DP_DG	SpliceAI delta position, donor gain	float64
spliceAI_DP_DL	SpliceAI delta position, donor loss	float64
ClinVar Variation Id_ClinGen_repo	ClinVar variation identifier	int64
Allele Registry Id_ClinGen_repo	ClinGen Allele Registry identifier	object
Disease_ClinGen_repo	Disease annotation from ClinGen	object
Mondo Id_ClinGen_repo	MONDO disease ontology identifier	object
Mode of Inheritance_ClinGen_repo	ClinGen mode of inheritance	object
Assertion_ClinGen_repo	ClinGen variant assertion	object
Applied Evidence Codes (Met)_ClinGen_repo	ACMG/AMP evidence codes met	object
Applied Evidence Codes (Not Met)_ClinGen_repo	ACMG/AMP evidence codes not met	object
Summary of interpretation_ClinGen_repo	ClinGen interpretation summary	object
PubMed Articles_ClinGen_repo	PubMed references supporting interpretation	object
Expert Panel_ClinGen_repo	ClinGen expert panel	object
Guideline_ClinGen_repo	Interpretation guideline applied	object
Approval Date_ClinGen_repo	ClinGen approval date	object
Published Date_ClinGen_repo	ClinGen publication date	object
Retracted_ClinGen_repo	Indicates retracted assertion	object
Evidence Repo Link_ClinGen_repo	Link to ClinGen evidence repository	object
Uuid_ClinGen_repo	ClinGen repository record UUID	object
Updated_Classification_ClinGen_repo	ClinGen classification without PS3/BS3/PP3/BP4 evidence codes	object
Updated_Evidence Codes_ClinGen_repo	Updated evidence codes used for updated clingen classification	object
clinvar_sig_18_25	ClinVar significance from Dec. 2018 for BRCA1, TP53, MSH2, and PTEN, clinvar significance from Jan 2025 for all others	object
clnsig_group_18_25	ClinVar significance for amino acid variant (see Methods) for protein-level assays, clnvar_sig_18_25 for nucleotide variants in nucleotide level assays. conflicts on the amino acid level denoted, variants not seen in Clinvar 'Unseen'. Dec. 2018 for BRCA1, TP53, MSH2, and PTEN, clinvar significance from Jan 2025 for all others	object
StandardizedClass	Standardized functional class for the variant, one of normal, abnormal or not specified	object
ExC_points_2025	ExCALIBR points; calibrations on 2025 clinvar controls	float64
ExC_points_2018	ExCALIBR points; calibrations on 2018 clinvar controls	float65
OddsNormal	OddsNormal calculated as in Brnich et al. 2019 for the specific datasets	object
OddsAbnormal	OddsAbnormal calculated as in Brnich et al. 2019 for the specific datasets	object
Fxn_points	Functional points (ExC_points_2018 for BRCA1, TP53, MSH2, PTEN, ExC_points_2025 for all other genes)	float64
Points_`Predictor`_GeneSpecific_GenomeWide	Predictor points for variant (for the specific predictor). Gene specific points where available, genome-wide points from Bergquist et al. otherwise	float65
Total_Points_`Predictor`	Total points for the variant; functional points from ExCALIBR + predictor points	float66
Class_`Predictor`	Variant class given total points as in Tavtigian et al. 2020	object
Conflicting_`Predictor`	Conflicting evidence flag when functional evidence points and predictor evidence points are in the opposite direction, total points reflected when not conflicting	object
