## Supplementary Data 8 for "A scalable approach to resolving variants of uncertain significance"

### Sheet: Phenotype definitions
Phenotype	All of Us Cohort Builder query terms (OMOP Concept Id)
Abnormal QT interval	ECG: Q-T interval abnormal (4064627) OR Long QT syndrome (314664) OR Prolonged QT interval​ (4008859) OR Schwartz score over threshold as computed in https://github.com/Craven-Biostat-Lab/igvf-cvfg-biobank/blob/c12465ef33fb484fa7a57de3b178c5917f1f7441/scripts/notebook-archive/Make%20Long%20QT%20Case%20and%20Control%20Pools.ipynb
Basal cell carcinoma	Basal cell carcinoma of the skin (4112752)
Brain cancer	Primary malignant neoplasm of brain (380055) OR Including yourself, who in your family has had brain cancer? - Self (43528492)
Breast cancer	Female (45878463) AND [Malignant tumor of breast (4112853) OR Including yourself, who in your family has had breast cancer? - Self (43528500)]
Cancer	Malignant neoplastic disease (443392) OR Including yourself, who in your family has had bladder cancer? - Self (43528472) OR Including yourself, who in your family has had blood or soft tissue cancer? - Self (1384404) OR Including yourself, who in your family has had bone cancer? - Self (43528480) OR Including yourself, who in your family has had brain cancer? - Self (43528492) OR Including yours…
Cardiac arrhythmia	Cardiac arrhythmia (44784217)
Cardiomyopathy	Cardiomyopathy (321319)
Cholangiocarcinoma of biliary tract	Cholangiocarcinoma of biliary tract (4208660)
Colorectal cancer	Malignant neoplasm of colon and/or rectum (36683531) OR Including yourself, who in your family has had colon cancer/rectal cancer? - Self (43528565)
Diabetes	Diabetes mellitus (201820) OR Including yourself, who in your family has had type 1 diabetes? - Self (43529923) OR Including yourself, who in your family has had type 2 diabetes? - Self (43529932) OR Including yourself, who in your family has had other/unknown diabetes? - Self (43529668)
Dilated cardiomyopathy	Dilated cardiomyopathy (4163710)
Endometrial cancer	Malignant neoplasm of uterus (197230) OR Including yourself, who in your family has had endometrial cancer? - Self (43528679)
Hearing loss	Hearing loss (377889) OR Including yourself, who in your family has had severe hearing loss or partial deafness in one or both ears? - Self (1384396)
Intracranial meningioma	Intracranial meningioma (4118992)
Long QT syndrome	Long QT syndrome (314664) OR Schwarz score over threshold as computed in https://github.com/Craven-Biostat-Lab/igvf-cvfg-biobank/blob/c12465ef33fb484fa7a57de3b178c5917f1f7441/scripts/notebook-archive/Make%20Long%20QT%20Case%20and%20Control%20Pools.ipynb
Melanoma	Malignant melanoma (4162276)
Mesothelioma	Mesothelioma (malignant, clinical disorder) (4033891)
Maturity-onset diabetes of the young (MODY)	Age < 30 AND BMI < 30 AND [Diabetes mellitus (201820) OR Including yourself, who in your family has had type 1 diabetes? - Self (43529923) OR Including yourself, who in your family has had type 2 diabetes? - Self (43529932) OR Including yourself, who in your family has had other/unknown diabetes? - Self (43529668)]
Nonsyndromic genetic hearing loss	[Hearing loss (377889) AND [NOT Noise-induced hearing loss (440422)] AND [NOT Hearning loss associated with syndrome (4049221)]] OR Including yourself, who in your family has had severe hearing loss or partial deafness in one or both ears? - Self (1384396)
Ovarian cancer	Malignant tumor of ovary (4181351) OR Including yourself, who in your family has had ovarian cancer? - Self (1384488)
Pancreatic cancer	Malignant tumor of pancreas (4180793) OR Including yourself, who in your family has had pancreatic cancer? - Self (43529684)
Prostate cancer	Malignant neoplasm of prostate (4163261) OR Including yourself, who in your family has had prostate cancer? - Self (43529733)
Renal cancer	Malignant tumor of kidney (196653) OR Including yourself, who in your family has had kidney cancer? - Self (43529136)
Small bowel cancer	Carcinoid tumor of the small intestine (198100)
Stomach cancer	Malignant tumor of stomach (443387) OR Including yourself, who in your family has had stomach cancer? - Self (43529866)
Sudden cardiac death	Sudden cardiac death (4317150)
Thyroid cancer	Malignant tumor of thyroid gland (4178976) OR Including yourself, who in your family has had thyroid cancer? - Self (43529909)
Tuberous sclerosis	Tuberous sclerosis syndrome (380839)
Urinary tract cancer	Primary malignant neoplasm of ureter (200054) OR Malignant tumor of urinary bladder (197508) OR Primary malignant neoplasm of renal pelvis (195480) OR Including yourself, who in your family has had bladder cancer? - Self (43528472)
